# A sustained small increase in NOD1 expression promotes ligand-independent oncogenic activity

**DOI:** 10.1101/518886

**Authors:** Leah M. Rommereim, Ajay Suresh Akhade, Bhaskar Dutta, Carolyn Hutcheon, Nicolas W. Lounsbury, Clifford C. Rostomily, Ram Savan, Iain D. C. Fraser, Ronald N. Germain, Naeha Subramanian

## Abstract

Small genetically-determined differences in transcription (eQTLs) are implicated in complex disease but the mechanisms by which small changes in gene expression impact complex disease are unknown. Here we show that a persistent small increase in expression of the innate sensor NOD1 precipitates large cancer-promoting changes in cell state. A ~1.2-1.4 fold increase in NOD1 protein concentration by loss of miR-15b/16 regulation sensitizes cells to ligand-induced inflammation, with an additional slight increase leading to ligand-independent NOD1 activation that is linked to poor prognosis in gastric cancer. Our data show that tight expression regulation of NOD1 prevents this sensor from exceeding a physiological switching checkpoint that promotes persistent inflammation and oncogene expression and reveal the impact of a single small quantitative change in cell state on cancer.

**One Sentence Summary:** A small change in NOD1 expression has a large cancer-promoting impact on cell state.
