## Supplemental Table 1 for "A sustained small increase in NOD1 expression promotes ligand-independent oncogenic activity"

### Sheet: Sheet1
Table S1
KEGG pathways upregulated by NOD1 and NLRP4 without DOX or upon DOX-induced overexpression.
KEGG pathways upregulated at p<0.05 upon:
	Low-level NOD1 expression without DOX	DOX-induced NOD1 expression	Low-level NLRP4 expression without DOX	DOX-induced NLRP4 expression	DOX alone
Pairwise Comparisons (Control Vs Test)	VECTOR-DOX Vs NOD1 FL-DOX	VECTOR+DOX Vs NOD1 FL+DOX	VECTOR-DOX Vs NLRP4 FL-DOX	VECTOR+DOX Vs NLRP4 FL+DOX	VECTOR-DOX Vs VECTOR+DOX
		NOD1 FL-DOX Vs NOD1 FL+DOX		NLRP4 FL-DOX Vs NLRP4 FL+DOX
Pathways upregulated in 'Test' condition	hsa00010 Glycolysis / Gluconeogenesis	hsa00010 Glycolysis / Gluconeogenesis	NONE	hsa01430 Cell junctions	NONE
	hsa00020 Citrate cycle (TCA cycle)	hsa00020 Citrate cycle (TCA cycle)		hsa04060 Cytokine-cytokine receptor interaction
	hsa00030 Pentose phosphate pathway	hsa00030 Pentose phosphate pathway		hsa04080 Neuroactive ligand-receptor interaction
	hsa00051 Fructose and mannose metabolism	hsa00190 Oxidative phosphorylation		hsa04740 Olfactory transduction
	hsa00190 Oxidative phosphorylation	hsa00230 Purine metabolism		hsa00590 Arachidonic acid metabolism
	hsa00230 Purine metabolism	hsa00240 Pyrimidine metabolism		hsa04020 Calcium signaling pathway
	hsa00240 Pyrimidine metabolism	hsa00260 Glycine, serine and threonine metabolism		hsa04512 ECM-receptor interaction
	hsa00260 Glycine, serine and threonine metabolism	hsa00350 Tyrosine metabolism		hsa04514 Cell adhesion molecules (CAMs)
	hsa00380 Tryptophan metabolism	hsa00380 Tryptophan metabolism		hsa04610 Complement and coagulation cascades
	hsa00450 Selenoamino acid metabolism	hsa00480 Glutathione metabolism		hsa04630 Jak-STAT signaling pathway
	hsa00480 Glutathione metabolism	hsa00510 N-Glycan biosynthesis		hsa04742 Taste transduction
	hsa00510 N-Glycan biosynthesis	hsa00511 N-Glycan degradation		hsa04950 Maturity onset diabetes of the young
	hsa00511 N-Glycan degradation	hsa00531 Glycosaminoglycan degradation		hsa05217 Basal cell carcinoma
	hsa00531 Glycosaminoglycan degradation	hsa00562 Inositol phosphate metabolism
	hsa00533 Keratan sulfate biosynthesis	hsa00620 Pyruvate metabolism
	hsa00603 Glycosphingolipid biosynthesis - globo series	hsa00630 Glyoxylate and dicarboxylate metabolism
	hsa00620 Pyruvate metabolism	hsa00720 Reductive carboxylate cycle (CO2 fixation)
	hsa00630 Glyoxylate and dicarboxylate metabolism	hsa00860 Porphyrin and chlorophyll metabolism
	hsa00720 Reductive carboxylate cycle (CO2 fixation)	hsa00970 Aminoacyl-tRNA biosynthesis
	hsa01030 Glycan structures - biosynthesis 1	hsa01032 Glycan structures - degradation
	hsa01032 Glycan structures - degradation	hsa03010 Ribosome
	hsa03020 RNA polymerase	hsa03020 RNA polymerase
	hsa03050 Proteasome	hsa03030 DNA replication
	hsa03410 Base excision repair	hsa03050 Proteasome
	hsa04010 MAPK signaling pathway	hsa03410 Base excision repair
	hsa04330 Notch signaling pathway	hsa04010 MAPK signaling pathway
	hsa04510 Focal adhesion	hsa04070 Phosphatidylinositol signaling system
	hsa04520 Adherens junction	hsa04110 Cell cycle
	hsa04530 Tight junction	hsa04115 p53 signaling pathway
	hsa04612 Antigen processing and presentation	hsa04120 Ubiquitin mediated proteolysis
	hsa04614 Renin-angiotensin system	hsa04130 SNARE interactions in vesicular transport
	hsa04640 Hematopoietic cell lineage	hsa04330 Notch signaling pathway
	hsa04650 Natural killer cell mediated cytotoxicity	hsa04370 VEGF signaling pathway
	hsa04662 B cell receptor signaling pathway	hsa04510 Focal adhesion
	hsa04670 Leukocyte transendothelial migration	hsa04520 Adherens junction
	hsa04810 Regulation of actin cytoskeleton	hsa04530 Tight junction
	hsa04910 Insulin signaling pathway	hsa04612 Antigen processing and presentation
	hsa04916 Melanogenesis	hsa04614 Renin-angiotensin system
	hsa04920 Adipocytokine signaling pathway	hsa04650 Natural killer cell mediated cytotoxicity
	hsa04940 Type I diabetes mellitus	hsa04662 B cell receptor signaling pathway
	hsa05010 Alzheimer's disease	hsa04670 Leukocyte transendothelial migration
	hsa05012 Parkinson's disease	hsa04720 Long-term potentiation
	hsa05110 Vibrio cholerae infection	hsa04810 Regulation of actin cytoskeleton
	hsa05120 Epithelial cell signaling in Helicobacter pylori infection	hsa04910 Insulin signaling pathway
	hsa05215 Prostate cancer	hsa04916 Melanogenesis
	hsa05220 Chronic myeloid leukemia	hsa04920 Adipocytokine signaling pathway
	hsa05221 Acute myeloid leukemia	hsa05010 Alzheimer's disease
	hsa05330 Allograft rejection	hsa05012 Parkinson's disease
	hsa05332 Graft-versus-host disease	hsa05110 Vibrio cholerae infection
		hsa05120 Epithelial cell signaling in Helicobacter pylori infection
		hsa05130 Pathogenic Escherichia coli infection - EHEC
		hsa05131 Pathogenic Escherichia coli infection - EPEC
		hsa05215 Prostate cancer
		hsa05220 Chronic myeloid leukemia
		hsa05221 Acute myeloid leukemia
