## Supplemental Table 3 for "A sustained small increase in NOD1 expression promotes ligand-independent oncogenic activity"

### Sheet: NOD1_GAGE_LIMMA_PATHVIEW_DATA 2
Table S3
Genes associated with a ligand-induced NOD1 response are upregulated in cells with a small increase in NOD1 but not in cells with a small increase in NLRP4 expression.
ID	Nod1 FL+DOX vs Vector+DOX logFC	Nod1 FL+DOX vs Vector+DOX adj.P.Val	Nod1 FL-DOX vs Vector-DOX logFC	Nod1 FL-DOX vs Vector-DOX adj.P.Val	NLRP4 FL+DOX vs Vector+DOX logFC	NLRP4 FL+DOX vs Vector+DOX adj.P.Val	NLRP4 FL-DOX vs Vector-DOX logFC	NLRP4 FL-DOX vs Vector-DOX adj.P.Val	MAPK signaling pathway	Chemokine signaling pathway	NOD-like receptor signaling pathway	Adipocytokine signaling pathway	Epithelial cell signaling in Helicobacter pylori infection
NFKBIA	0.99	1.04841e-06	1.2375	9.10925e-09	0.2275	0.639179	-0.03	0.998585	FALSE	TRUE	TRUE	TRUE	TRUE
TNFAIP3	0.33	0.0597542	0.7125	2.68159e-05	-0.4425	0.636655	-0.425	0.998585	FALSE	FALSE	TRUE	FALSE	FALSE
TRAF6	0.325	0.117385	0.7275	0.000160988	0.195	0.645448	-0.0375	0.998585	TRUE	FALSE	TRUE	FALSE	FALSE
TRAF3	0.515	0.00127653	0.5125	0.0014325	-0.2525	0.636655	-0.28	0.998585	FALSE	FALSE	TRUE	FALSE	FALSE
TNF	0.2675	0.297236	0.905	4.76069e-05	0.185	0.671735	-0.025	0.998585	TRUE	FALSE	TRUE	TRUE	FALSE
JUN	0.4475	0.0235619	0.73	0.000169504	-0.0975	0.773767	0.035	0.998585	TRUE	FALSE	TRUE	FALSE	TRUE
MAP3K8	-0.025	0.93583	0.3775	0.0870578	0.1675	0.679775	0.0875	0.998585	TRUE	FALSE	FALSE	FALSE	FALSE
NFKB1	0.4875	0.0280613	0.3125	0.197057	0.0075	0.985784	-0.4125	0.998585	TRUE	TRUE	TRUE	TRUE	TRUE
IRF3	0.3725	0.0312113	0.4175	0.0142018	0.1775	0.642444	-0.02	0.998585	FALSE	FALSE	TRUE	FALSE	FALSE
IRAK1	0.22	0.224812	0.4925	0.00206841	0.18	0.64186	-0.025	0.998585	FALSE	FALSE	FALSE	FALSE	FALSE
IKBKB	0.3725	0.107911	0.57	0.00852364	0.1125	0.766341	-0.055	0.998585	FALSE	FALSE	FALSE	FALSE	TRUE
MAP2K7	-0.0625	0.80999	0.4825	0.00923866	0.215	0.639179	0.16	0.998585	TRUE	FALSE	FALSE	FALSE	FALSE
MAP2K2	0.29	0.217427	0.41	0.0591439	0.06	0.869221	-0.045	0.998585	TRUE	FALSE	FALSE	FALSE	FALSE
MAPK7	0.2475	0.265939	0.365	0.0725822	0.1125	0.746013	0.12	0.998585	TRUE	FALSE	FALSE	FALSE	FALSE
ATF6B	0.64125	0.0111715	0.84	0.000796714	0.1675	0.716234	-0.105	0.998585	FALSE	FALSE	FALSE	FALSE	FALSE
IL1B	0.01	0.985101	0.925	0.0060475	0.1275	0.828195	0.105	0.998585	FALSE	FALSE	TRUE	FALSE	FALSE
MAP3K11	0.1125	0.655271	0.4325	0.0260058	0.225	0.639179	-0.1625	0.998585	TRUE	FALSE	FALSE	FALSE	FALSE
log FC: log fold change
adj.P.Val: adjusted p-value
