## Supplemental Table 5 for "A sustained small increase in NOD1 expression promotes ligand-independent oncogenic activity"

### Sheet: Sheet 1
Table S5
List of miRNAs on the Affymetrix GeneChip Human 1.0 ST microarray. Correlation of miRNAs with NOD1 (r-values) and predicted binding of miRNAs to the NOD1 3’-UTR are shown.
miRNA	r value	p value	Binding to NOD1 3'-UTR
			Predicted by TargetScan	Predicted by Miranda
MIR155	-0.608223	0.00161455	No	No
MIR302B	-0.56621	0.0039233	Yes	No
MIR16-1	-0.560052	0.00442594	Yes	Yes
MIR128-1	-0.480966	0.0173476	No	No
MIR222	-0.474886	0.0190304	No	No
MIR1-2	-0.468771	0.0208545	No	No
MIR376C	-0.425588	0.0381342	No	No
MIR16-2	-0.421831	0.0400558	Yes	Yes
MIRLET7G	-0.421053	0.0404633	No	No
MIR15B	-0.417573	0.0423253	Yes	Yes
MIR95	-0.417229	0.0425131	No	No
MIR10A	-0.416105	0.0431309	No	No
MIR144	-0.414093	0.0442541	No	No
MIR516B1	-0.38234	0.0652041	No	No
MIR28	-0.369806	0.0753008	No	No
MIR451A	-0.347855	0.0957838	No	No
MIR516B2	-0.333261	0.111529	No	No
MIR186	-0.322595	0.124181	No	No
MIR15A	-0.304045	0.148612	Yes	No
MIR17HG	-0.301131	0.152739	No	No
MIR101-2	-0.294476	0.162468	No	No
MIR10B	-0.290878	0.167906	No	No
MIR29B1	-0.27635	0.191147	No	No
MIR301A	-0.273222	0.196427	No	No
MIR9-2	-0.26293	0.214493	No	No
MIR218-1	-0.262677	0.21495	No	No
MIR19B2	-0.250818	0.237139	No	No
MIR302A	-0.246194	0.246183	Yes	No
MIR215	-0.244725	0.249103	No	No
MIR30B	-0.244614	0.249325	No	No
MIR29A	-0.243584	0.251386	No	No
MIR32	-0.24342	0.251716	No	No
MIR125B2	-0.242985	0.252591	No	No
MIR100	-0.236241	0.266405	No	No
MIR520C	-0.232761	0.27372	No	No
MIR509-1	-0.214394	0.314413	No	No
MIR194-1	-0.205742	0.334801	No	No
MIR135A2	-0.189854	0.374239	No	No
MIR154	-0.183123	0.39172	No	No
MIR519A2	-0.176931	0.408199	No	No
MIR519A2	-0.176931	0.408199	No	No
MIR365A	-0.170981	0.424392	No	No
MIRLET7A1	-0.170546	0.425589	No	No
MIR106A	-0.168444	0.4314	Yes	Yes
MIR136	-0.154666	0.47053	No	No
MIR181B1	-0.150783	0.481877	No	No
MIR145	-0.148857	0.487555	No	No
MIR221	-0.148293	0.489226	No	No
MIR122	-0.14295	0.50518	No	No
MIR103A2	-0.141335	0.510054	No	No
MIR495	-0.140805	0.511657	Yes	No
MIR224	-0.138689	0.518085	No	No
MIR24-1	-0.133565	0.53381	No	No
MIR124-3	-0.133348	0.534482	No	No
MIR34C	-0.126007	0.557408	No	No
MIR202	-0.124755	0.56136	No	No
MIR29C	-0.124429	0.562392	No	No
MIR377	-0.12432	0.562738	No	No
MIR92A2	-0.114472	0.594299	No	No
MIRLET7F2	-0.109297	0.611182	No	No
MIRLET7F1	-0.107003	0.618728	No	No
MIR153-1	-0.0994343	0.643887	No	No
MIR34B	-0.0961497	0.654927	Yes	No
MIR1-1	-0.0913838	0.671071	No	No
MIR148A	-0.0907311	0.673293	No	No
MIR181A1	-0.0844396	0.694846	No	No
MIR622	-0.0826446	0.701039	No	No
MIR142	-0.0804873	0.708506	No	No
MIRLET7C	-0.0798521	0.710709	No	No
MIR190A	-0.0753157	0.726511	No	No
MIR30D	-0.0685677	0.750216	No	No
MIR9-1	-0.0493693	0.818801	No	No
MIR320C1	-0.0431091	0.841474	No	No
MIR141	-0.0396083	0.854207	No	No
MIR153-2	-0.0335001	0.876507	No	No
MIR487A	-0.0319843	0.882056	No	No
MIR181A2	-0.0317668	0.882853	No	No
MIR196A1	-0.0269682	0.900455	No	No
MIR412	-0.0213136	0.921256	Yes	No
MIR183	-0.0195822	0.927636	Yes	No
MIR24-2	-0.0191388	0.92927	No	No
MIR218-2	-0.00935393	0.965399	No	No
MIR103A1	0.00130719	0.995163	No	No
MIR184	0.006745	0.975046	No	No
MIR29B2	0.00870512	0.967798	No	No
MIR34A	0.0156556	0.942119	Yes	No
MIR34A	0.0156556	0.942119	Yes	No
MIR204	0.016094	0.940502	No	No
MIR96	0.0261153	0.903589	Yes	No
MIR101-1	0.02698	0.900412	No	No
MIR197	0.0302371	0.888459	No	No
MIR146A	0.0330866	0.87802	No	No
MIRLET7B	0.0413223	0.847968	No	No
MIR199A1	0.0422014	0.844771	No	No
MIR181B2	0.0434972	0.840064	No	No
MIR143	0.0602961	0.779574	No	No
MIR223	0.0609093	0.777387	No	No
MIR124-1	0.0626223	0.771286	No	No
MIR219A2	0.06745	0.754165	No	No
MIR492	0.068988	0.748733	No	No
MIR195	0.069813	0.745824	Yes	No
MIR105-2	0.070122	0.744736	No	No
MIR7-3	0.0772747	0.719673	No	No
MIR423	0.0969987	0.652067	No	No
MIR600HG	0.103501	0.63032	No	No
MIR206	0.105091	0.625045	Yes	No
MIR299	0.109854	0.609354	No	No
MIR147A	0.110507	0.607217	No	No
MIR129-1	0.111014	0.605557	No	No
MIR208A	0.113167	0.59854	Yes	No
MIRLET7A2	0.114255	0.595005	No	No
MIR410	0.11926	0.57886	No	No
MIR125B1	0.119286	0.578777	No	No
MIR26A1	0.119695	0.577465	No	No
MIR98	0.123967	0.563855	No	No
MIR126	0.124973	0.560671	No	No
MIR148B	0.131361	0.540641	No	No
MIR196A2	0.135829	0.526834	No	No
MIR30C2	0.137481	0.521773	No	No
MIR216A	0.140061	0.513914	No	No
MIR323A	0.142826	0.505554	No	No
MIR205	0.149478	0.485722	No	No
MIRLET7D	0.150315	0.483253	No	No
MIR494	0.157746	0.461629	No	No
MIR211	0.158399	0.459753	No	No
MIR455	0.159269	0.457259	No	No
MIR200C	0.16141	0.451155	Yes	No
MIR504	0.161515	0.450855	No	No
MIR199B	0.167102	0.435133	No	No
MIR21	0.170037	0.426992	No	No
MIR23B	0.174434	0.414954	No	No
MIR219A1	0.180592	0.398411	No	No
MIR185	0.185773	0.384783	No	No
MIR31	0.187296	0.380829	Yes	No
MIR296	0.198259	0.353054	No	No
MIR152	0.205485	0.335416	No	No
MIR192	0.210915	0.322517	No	No
MIR9-3	0.210915	0.322517	No	No
MIR105-1	0.212062	0.319833	No	No
MIR140	0.213011	0.31762	No	No
MIR137	0.215405	0.312083	No	No
MIR135A1	0.215828	0.311111	No	No
MIR33A	0.218668	0.30463	No	No
MIR133B	0.221279	0.298746	Yes	No
MIR23A	0.222585	0.295831	No	No
MIR107	0.223624	0.293524	Yes	No
MIR199A2	0.227807	0.284349	No	No
MIR133A1	0.234756	0.26951	No	No
MIR217	0.246137	0.246295	No	No
MIR182	0.247118	0.244358	No	No
MIR7-2	0.247934	0.242753	No	No
MIR1247	0.248258	0.242118	No	No
MIR188	0.250218	0.2383	No	No
MIR93	0.258324	0.222926	Yes	No
MIR127	0.265231	0.21036	No	No
MIR375	0.266261	0.208528	No	No
MIR194-2	0.266638	0.20786	No	No
MIR485	0.269541	0.202765	No	No
MIR138-1	0.27825	0.18799	No	No
MIR187	0.279748	0.185525	No	No
MIR26B	0.287859	0.172564	No	No
MIR134	0.292492	0.165451	No	No
MIR27B	0.293977	0.163215	Yes	No
MIR139	0.296974	0.158767	No	No
MIR125A	0.300565	0.15355	No	No
MIR124-2	0.305785	0.146185	No	No
MIR382	0.314174	0.134882	No	No
MIR181C	0.315206	0.133537	No	No
MIR22HG	0.31745	0.130643	No	No
MIR203A	0.318746	0.128993	No	No
MIRLET7I	0.320861	0.126332	No	No
MIR503	0.331956	0.113024	No	No
MIR99A	0.334131	0.11054	No	No
MIR26A2	0.335363	0.109151	No	No
MIR30C1	0.339713	0.104349	No	No
MIR30A	0.341453	0.102473	No	No
MIR191	0.343927	0.0998482	No	No
MIR132	0.3474	0.0962476	No	No
MIR27A	0.352992	0.0906553	Yes	No
MIR31HG	0.353632	0.0900315	No	No
MIR150	0.353813	0.0898554	No	No
MIR320A	0.357547	0.0862832	No	No
MIR200A	0.360531	0.0835055	No	No
MIR214	0.362331	0.0818624	No	No
MIR429	0.369806	0.0753008	Yes	No
MIR331	0.395734	0.0555974	No	No
MIRLET7BHG	0.399782	0.0529208	No	No
MIR137HG	0.401566	0.0517738	No	No
MIR193A	0.402699	0.0510553	No	No
MIR99B	0.408181	0.0476883	No	No
MIRLET7E	0.428292	0.0367966	No	No
MIR212	0.42938	0.036269	No	No
MIR425	0.430716	0.0356294	No	No
MIR25	0.432209	0.0349251	No	No
MIR149	0.434508	0.0338623	No	No
MIR106B	0.447443	0.028353	Yes	No
MIR330	0.449521	0.0275389	No	No
MIR7-3HG	0.4532	0.026144	No	No
MIR130A	0.453893	0.0258876	No	No
MIR129-2	0.472585	0.0197009	No	No
MIR130B	0.525468	0.00836597	No	No
MIR339	0.529746	0.00775972	No	No
MIR326	0.546443	0.00573147	No	No
MIR128-2	0.551109	0.0052517	No	No
MIR138-2	0.560365	0.00439912	No	No
MIRLET7A3	0.572423	0.00346585	No	No
MIR30E	0.62057	0.00121445	No	No
MIR200B	0.643463	0.000693361	Yes	No
MIR210	0.64852	0.000608896	No	No
